# A deep population stratification and ongoing local adaptations of the range-expanding lovebug *Plecia longiforceps*

**DOI:** 10.1101/2025.07.02.662813

**Authors:** Donghee Kim, Jonghwan Choi, Dongyoung Kim, Marie-Laurence Cossette, Sangil Kim, Cheng-Lung Tsai, Min Jeong Baek, Sun-Jae Park, Amaël Borzée, Seunggwan Shin, Choongwon Jeong

## Abstract

Rapidly range-expanding species provide a superb opportunity to study dynamic demography and ongoing adaptations to novel environments. *Plecia longiforceps*, a species of lovebug flies native to southeast China and Taiwan, has recently been expanding in Okinawa in Japan and Seoul in South Korea, where massive outbreaks are garnering public attention. Here we analyzed whole-genome sequences of 150 individuals across China, Korea, Okinawa, and Taiwan, including a newly identified northern Chinese population from Qingdao. We found a deep divergence between continental (Korea-China) and insular (Okinawa-Taiwan) populations and specify northern China and Taiwan as sources for Korea and Okinawa, respectively. Severely reduced genetic diversity in Korea and Qingdao suggests serial founder events during their northward expansion. An old split time between Qingdao and Korea (∼3,500 generations ago) and multiple gene flows into Qingdao reject a simple scenario of a single recent northward migration. Selection signals in northern groups include genes associated with pigmentation, thermal sensing, lipid metabolism, and immunity. We observed a markedly reduced genetic diversity on X chromosome in northern populations, indicating ongoing strong sex-biased selection. Our findings portrait details of the northward range expansion in the species and highlight the role of adaptation for successful invasion at higher latitudes.
