## Supplementary material for "A deep population stratification and ongoing local adaptations of the range-expanding lovebug *Plecia longiforceps*": Table S

### Sheet: Table S1
Table S1. A summary of Plecia longiforceps individuals reported in this study. This table summarizes the 156 East Asian P. longiforceps reported in the study. 6 individuals, not used in the analysis, are colored as red in the individual ID column.
Individual ID	Region	Site	Country	Latitude	Longitude	bio.sex	sequenced reads	pr.mapped%	GC%	Autosome	Scaffold_8	Covered genome%	Pr.bacteria%
BC171	Korea	Bucheon	Korea	37.505	126.797	F	108914668	93.21	33.84	13.59	14.25	84.88	4.81
BC172	Korea	Bucheon	Korea	37.505	126.797	F	85530048	90.67	32.91	10.62	10.17	84.83	3.4
BC173	Korea	Bucheon	Korea	37.505	126.797	F	116027832	75.98	34.83	12.92	14.97	84.72	6.78
BC174	Korea	Bucheon	Korea	37.505	126.797	F	97397852	71.35	33.36	8.72	9	84.2	4.28
BC175	Korea	Bucheon	Korea	37.505	126.797	M	133367804	87.87	34.52	16.27	9.63	85.43	4.66
BHS259	Korea	Bukhansan	Korea	37.659	126.978	F	168890750	86.76	34.25	18.52	21.28	85.65	11.7
BHS263	Korea	Bukhansan	Korea	37.659	126.978	M	145536134	80.31	34.36	16.84	9.9	85.64	6.16
BHS264	Korea	Bukhansan	Korea	37.659	126.978	M	150974238	82.95	34.34	16.27	10.16	85.08	14.59
BHS265	Korea	Bukhansan	Korea	37.659	126.978	M	162500698	87	34.21	18.78	10.74	85.94	8.8
BHS266	Korea	Bukhansan	Korea	37.659	126.978	M	149391150	80.01	33.92	17.2	9.46	83.98	3.41
BS147	Korea	Bongsan	Korea	37.593	126.9	F	106694568	93.29	33.04	13.1	13.49	85.34	6.06
BS148	Korea	Bongsan	Korea	37.593	126.9	M	81184452	83.62	32.78	7.01	3.48	84.03	2.56
BS149	Korea	Bongsan	Korea	37.593	126.9	F	113174852	82.78	32.58	10.85	10.4	84.49	4.59
BS150	Korea	Bongsan	Korea	37.593	126.9	M	121807628	74.72	32.84	10.49	5.5	84.41	2.31
BS151	Korea	Bongsan	Korea	37.593	126.9	F	120177002	85.61	33.2	14.38	14.81	85.66	1.98
CS131	Korea	Cheolsan	Korea	37.477	126.871	F	107923288	85.83	33.14	8.13	8.01	84.18	1.4
CS132	Korea	Cheolsan	Korea	37.477	126.871	F	87331840	88.09	32.7	5.51	5.33	83.45	1.49
CS133	Korea	Cheolsan	Korea	37.477	126.871	F	125637790	84.52	33.86	14.23	15.49	84.56	1.07
CS135	Korea	Cheolsan	Korea	37.477	126.871	M	111181094	82.33	33.57	12.32	6.67	84.39	1.87
CS137	Korea	Cheolsan	Korea	37.477	126.871	M	100286496	93.53	32.02	11.79	5.41	84.66	4.07
DD155	Korea	Dongdaemun	Korea	37.589	127.059	F	179152988	86.02	34.03	22.86	25.36	86.37	4.76
DD156	Korea	Dongdaemun	Korea	37.589	127.059	M	218741968	93.7	33.98	28.61	15.48	86.93	4.7
DD158	Korea	Dongdaemun	Korea	37.589	127.059	F	177746076	92.07	34.06	22.31	24.28	86.37	6.47
DD159	Korea	Dongdaemun	Korea	37.589	127.059	F	213353560	89.65	34.47	26.3	30.39	86.5	2.83
DD160	Korea	Dongdaemun	Korea	37.589	127.059	F	199249180	78.85	34.57	22.71	26.75	85.92	4.7
EP141	Korea	Eunpyeonggu	Korea	37.638	126.917	-	31168596	90.69	33.2	3.82	3.78	81.01	1.95
EP142	Korea	Eunpyeonggu	Korea	37.638	126.917	-	29161930	86.18	32.85	3.32	3.33	78.97	1.83
GC193	Korea	Gwacheon	Korea	37.412	126.986	F	136350406	79.96	34.27	15.75	17.11	85.23	3.22
GC194	Korea	Gwacheon	Korea	37.412	126.986	M	143197532	82.88	34.25	17.12	10.16	84.99	3.33
GM195	Korea	Gwangmyeong	Korea	37.499	127.032	F	124440528	85.74	34.75	15.58	18.49	84.57	3.35
GM196	Korea	Gwangmyeong	Korea	37.499	127.032	F	84410446	86.01	34.67	10.69	12.2	84.49	2.8
GM197	Korea	Gwangmyeong	Korea	37.499	127.032	M	121982806	84.07	34.08	14.92	8.33	84.46	3.31
GM201	Korea	Gwangmyeong	Korea	37.499	127.032	M	117741648	84.2	33.98	14.26	8	84.07	4.22
GM202	Korea	Gwangmyeong	Korea	37.499	127.032	M	134279922	83.74	33.81	16	9.15	85.48	7.76
GN251	Korea	Gwanak	Korea	37.484	126.93	F	142575324	85.6	33.98	17.52	19.18	85.39	1.85
GN253	Korea	Gwanak	Korea	37.484	126.93	F	119286698	84.56	33.8	14.78	15.19	84.66	1.96
GN255	Korea	Gwanak	Korea	37.484	126.93	F	114646620	84.01	33.96	14.17	15.35	85.14	3.64
GN256	Korea	Gwanak	Korea	37.484	126.93	M	150070008	89.86	34.03	18.49	10.47	85.91	5.79
GN258	Korea	Gwanak	Korea	37.484	126.93	M	118510762	81.55	33.99	14.22	7.89	85.17	2.56
GNS165	Korea	Gwanaksan	Korea	37.461	126.948	F	141761074	84.7	34.15	17.79	19.7	85.04	2.3
GNS166	Korea	Gwanaksan	Korea	37.461	126.948	F	119770436	92.1	33.98	14.9	15.97	86.08	4.06
GNS168	Korea	Gwanaksan	Korea	37.461	126.948	M	119631820	91.06	33.64	14.74	8.08	84.99	6.06
GNS169	Korea	Gwanaksan	Korea	37.461	126.948	M	128455894	85.04	34.15	16.15	9.11	84.61	2.18
GNS170	Korea	Gwanaksan	Korea	37.461	126.948	M	129627554	83.66	33.88	15.56	8.59	85.39	3.41
GO132	Korea	Goyang	Korea	37.652	126.909	-	36957424	57.23	32.65	2.8	1.42	77.88	2.11
GO133	Korea	Goyang	Korea	37.652	126.909	-	37750322	80.85	33.15	4.09	2.05	82.28	4.66
GP190	Korea	Gimpo	Korea	37.619	126.768	F	125619302	91.52	34.26	16.31	18.42	85.54	3.88
GP191	Korea	Gimpo	Korea	37.619	126.768	M	146740962	93.27	34.26	17.94	10.51	85.12	7.78
GP192	Korea	Gimpo	Korea	37.619	126.768	M	148675818	94.46	33.52	19.12	10.2	84.92	4.9
GR203	Korea	Guri	Korea	37.623	127.111	F	119580696	90.72	33.56	14.77	15.77	86.34	4.31
GR205	Korea	Guri	Korea	37.623	127.111	M	26232914	7.96	33.71	0.11	0.06	6.74	95.24
GR206	Korea	Guri	Korea	37.623	127.111	F	104357094	75.51	33.84	11.54	12.19	84.59	10.01
GR208	Korea	Guri	Korea	37.623	127.111	F	143925900	40.44	33.91	6.68	7.32	82.94	40.5
GR210	Korea	Guri	Korea	37.623	127.111	M	142967594	79.68	34.38	16.94	10.22	84.71	2.13
GY227	Korea	Gwangmyeong St.	Korea	37.424	126.883	F	136585614	84.11	34.67	17.07	18.82	85.12	3.49
H201	Hangzhou	Xihu	China	30.261	120.139	M	197588514	89.84	34.27	22.25	12.8	80.57	0.92
H202	Hangzhou	Xihu	China	30.261	120.139	M	101785612	89.04	33.57	11.87	7.01	79.3	1.29
H203	Hangzhou	Xihu	China	30.261	120.139	M	58823794	88.44	35.2	6.37	4.17	76.71	1.83
H221	Hangzhou	Xihu	China	30.261	120.139	F	115457362	79.96	34.17	12	13.08	79.39	1.63
H224	Hangzhou	Xihu	China	30.261	120.139	F	126411812	89.87	34.71	14.22	17.01	80.03	1.02
H225	Hangzhou	Xihu	China	30.261	120.139	F	108468036	87.61	34.3	12.38	13.9	79.01	14.29
H226	Hangzhou	Xihu	China	30.261	120.139	F	214478192	67.84	34.11	17.9	20.26	80.22	14.29
H227	Hangzhou	Xihu	China	30.261	120.139	F	101084622	89.52	34	11.98	13.36	79.07	1.16
H228	Hangzhou	Xihu	China	30.261	120.139	F	137351446	51.85	34.17	9.04	9.68	78.15	16.27
H230	Hangzhou	Xihu	China	30.261	120.139	F	111152422	51.42	34.54	7.3	8.37	77.11	40.45
N102	Nanjing	Zijinshan	China	32.062	118.826	M	102817126	88.66	34.24	12.5	7.46	79.87	1.42
N104	Nanjing	Zijinshan	China	32.062	118.826	M	103769156	88.44	33.85	12.89	7.08	80.19	1.81
N105	Nanjing	Zijinshan	China	32.062	118.826	M	102428588	88.31	34.29	12.24	7.14	79.81	1.22
N108	Nanjing	Zijinshan	China	32.062	118.826	M	211364314	89.73	33.92	24.28	14	81.88	1.09
N110	Nanjing	Zijinshan	China	32.062	118.826	M	108846016	89.39	34.4	13.37	7.91	80.1	1.14
N123	Nanjing	Zijinshan	China	32.062	118.826	F	147798042	88.56	33.58	17.77	18.85	81.48	1.14
N124	Nanjing	Zijinshan	China	32.062	118.826	F	111875852	90.29	33.43	13.52	14.74	80.81	1.04
N125	Nanjing	Zijinshan	China	32.062	118.826	F	61081424	84.6	35.6	6.4	8.37	77.51	2.65
N126	Nanjing	Zijinshan	China	32.062	118.826	F	208251908	89.74	35.76	23.04	30.85	82.09	1.27
N127	Nanjing	Zijinshan	China	32.062	118.826	F	123091148	88.5	34.19	14.83	16.28	80.75	1.33
ND139	Korea	Namdong	Korea	37.389	126.721	F	156412198	85.03	33.77	18.48	19.45	86.26	2.79
ND140	Korea	Namdong	Korea	37.389	126.721	F	144506374	85.94	34.38	18.41	20.39	85.42	1.85
ND141	Korea	Namdong	Korea	37.389	126.721	M	129398756	83.29	33.94	15.93	8.87	85.49	2.5
ND142	Korea	Namdong	Korea	37.389	126.721	M	77415606	89.66	32.28	8.96	4.34	84.74	1.9
ND143	Korea	Namdong	Korea	37.389	126.721	F	120213050	88.99	33.17	14.77	14.74	85.72	1.01
ND144	Korea	Namdong	Korea	37.389	126.721	F	143832892	87.3	34.33	18.78	21.56	85.31	2.43
ND145	Korea	Namdong	Korea	37.389	126.721	M	137748326	88.38	34.02	17.96	10.25	85.15	1.51
NH049	Okinawa	Naha	Japan	26.218	127.717	F	12008704	80.26	33.21	1.08	0.91	46.76	1.07
NH050	Okinawa	Naha	Japan	26.218	127.717	M	114718872	75.89	32.15	10.11	3.9	63.53	3.55
NH106	Okinawa	Naha	Japan	26.218	127.717	F	107187342	71.92	32.15	8.98	6.77	64.07	3.51
NH107	Okinawa	Naha	Japan	26.218	127.717	M	107048770	72.61	31.1	8.7	3.3	64.18	14.44
NH109	Okinawa	Naha	Japan	26.218	127.717	M	112865058	64.29	31.73	8.36	3.22	63	15
NK054	Okinawa	Nakagusuku	Japan	26.286	127.791	F	98995624	78.81	33.15	9.28	7.62	64.19	1.23
NK055	Okinawa	Nakagusuku	Japan	26.286	127.791	M	105327852	80.49	32.95	10.17	4.31	64.07	1.11
NK119	Okinawa	Nakagusuku	Japan	26.286	127.791	M	158037530	79.91	33.25	14.61	6.5	65.95	3.89
NK120	Okinawa	Nakagusuku	Japan	26.286	127.791	M	147732110	77.91	33.79	13.3	7.13	64.26	1.63
NK121	Okinawa	Nakagusuku	Japan	26.286	127.791	M	100741784	69.32	33.84	8.33	4.34	61.53	1.07
ON048	Okinawa	Onna	Japan	26.459	127.826	F	120963820	81.3	33.1	11.29	9.34	64.92	1.58
ON053	Okinawa	Onna	Japan	26.471	127.833	M	101700972	80.78	32.19	9.7	3.88	63.37	0.7
ON114	Okinawa	Onna	Japan	26.471	127.833	F	102242944	79.75	32.88	9.56	7.88	64.22	1.06
ON115	Okinawa	Onna	Japan	26.471	127.833	F	119713472	81.69	33.08	11.41	9.51	65.26	1.25
ON117	Okinawa	Onna	Japan	26.471	127.833	M	136770000	87.64	33.78	12.6	6.5	64.06	2.77
PC128	Korea	Pyeongchangdong	Korea	37.614	126.966	-	31717502	77.93	32.64	3.09	2.98	78.92	2.5
Q401	Qingdao	Shibei	China	36.117	120.365	M	145233908	91.62	33.4	16.25	9.32	84.17	0.96
Q402	Qingdao	Shibei	China	36.117	120.365	M	145517992	92.37	33.61	16.65	10.02	84.82	0.92
Q403	Qingdao	Shibei	China	36.117	120.365	M	152234000	91.71	33.62	17.25	9.9	84.38	0.88
Q404	Qingdao	Shibei	China	36.117	120.365	M	160587758	89.24	33.72	18.29	10.88	85.09	1.26
Q405	Qingdao	Shibei	China	36.117	120.365	M	191709162	90.28	33.62	21.13	12.94	84.34	1.88
Q406	Qingdao	Shibei	China	36.117	120.365	M	187793678	77.03	34.28	17.84	11.02	84.23	10.04
Q407	Qingdao	Shibei	China	36.117	120.365	M	155661036	90.68	33.58	17.88	10.61	84.28	2.27
Q421	Qingdao	Shibei	China	36.117	120.365	F	179652864	91.79	33.82	20.13	23.52	84.55	1
Q422	Qingdao	Shibei	China	36.117	120.365	F	166251118	93.39	33.81	18.88	22.52	85.14	0.77
Q423	Qingdao	Shibei	China	36.117	120.365	F	162843882	90.28	33.85	18.08	21.61	84.13	1.18
Q424	Qingdao	Shibei	China	36.117	120.365	F	155387214	90.96	33.66	17.33	19.94	84.52	1.24
Q425	Qingdao	Shibei	China	36.117	120.365	F	150322570	91.03	34.28	16.82	20.16	84.7	1.06
Q426	Qingdao	Shibei	China	36.117	120.365	F	201879350	91.05	33.85	21.91	25.26	84.15	0.99
SB236	Korea	Seongbuk	Korea	37.609	127.01	F	121049658	89.43	33.97	15.9	16.47	85.11	1.44
SB238	Korea	Seongbuk	Korea	37.609	127.01	F	134912614	83.41	33.84	16.25	17.48	84.44	3.43
SB239	Korea	Seongbuk	Korea	37.609	127.01	M	129793466	82.37	34.19	15.94	8.9	85.26	3.1
SB241	Korea	Seongbuk	Korea	37.609	127.01	M	126122794	82.21	34.04	15.36	8.7	84.6	2.86
SB242	Korea	Seongbuk	Korea	37.609	127.01	M	136640930	88.25	34.01	16.95	9.45	85.35	6.21
SBS122	Korea	Subongsan	Korea	37.463	126.665	F	92302178	83.59	33.43	11.03	11.15	84.56	2.76
SBS123	Korea	Subongsan	Korea	37.463	126.665	F	103137034	80.13	32.91	9.63	9.5	84.51	2.53
SBS124	Korea	Subongsan	Korea	37.463	126.665	F	89198412	92.78	33.17	11.22	11.37	84.65	3.48
SBS125	Korea	Subongsan	Korea	37.463	126.665	F	87765644	87.89	33.37	10.74	10.99	84.92	1.41
SBS126	Korea	Subongsan	Korea	37.463	126.665	M	102237434	89.24	32.67	11.72	6.31	84.56	1.04
SG179	Korea	Seogu	Korea	37.566	126.638	F	103290870	81.25	34.61	12.52	14.36	83.85	5.47
SG180	Korea	Seogu	Korea	37.566	126.638	F	115189642	86.75	34.72	14.6	17.5	84.83	1.53
SG181	Korea	Seogu	Korea	37.566	126.638	F	117511892	84.63	34.38	14.32	15.83	84.52	4.31
SG185	Korea	Seogu	Korea	37.566	126.638	M	129664502	82.48	34.24	15.58	8.88	84.34	6.42
SG186	Korea	Seogu	Korea	37.566	126.638	M	150932894	82.31	34.7	17.85	11.23	84.79	4.7
SH243	Korea	Siheung	Korea	37.37	126.809	F	120016114	80.6	32.52	11.97	10.7	83.66	2.91
SH244	Korea	Siheung	Korea	37.37	126.809	F	122219706	88.72	33.42	11.2	11.75	85.44	1.47
SH245	Korea	Siheung	Korea	37.37	126.809	M	130579190	83.83	34.41	15.83	9.36	84.79	3.09
SH246	Korea	Siheung	Korea	37.37	126.809	M	116537386	86.23	34.39	14.12	8.52	84.81	1.69
T302	Nanjing	Tangshan	China	32.064	119.012	M	167938958	90.68	34.45	20.21	12.58	81.45	1.31
T310	Nanjing	Tangshan	China	32.064	119.012	M	127873428	86.83	36.17	14.33	10.19	79.35	2.76
T324	Nanjing	Tangshan	China	32.064	119.012	F	139491034	63.65	35.33	11.4	14.35	79.68	2.08
T329	Nanjing	Tangshan	China	32.064	119.012	F	130670912	90.11	35.27	15.51	19.96	81.02	1.23
T330	Nanjing	Tangshan	China	32.064	119.012	F	104948966	89.35	35.65	12.43	16.61	79.79	1.44
TM051	Okinawa	Tomigusuku	Japan	26.174	127.643	M	100177946	75.77	32.29	8.98	3.6	63.47	4.46
TM052	Okinawa	Tomigusuku	Japan	26.174	127.643	F	103348708	76.6	31.07	5.07	3.65	61.63	2.4
TM187	Okinawa	Tomigusuku	Japan	26.174	127.643	F	106211260	78.39	32.16	8.38	6.26	63.54	2.28
TM188	Okinawa	Tomigusuku	Japan	26.174	127.643	M	104502520	84.01	30.61	7.3	2.41	62.99	1.26
TM189	Okinawa	Tomigusuku	Japan	26.174	127.643	M	135124752	78.13	33.08	11.59	4.99	64.51	1.61
TW163	Taiwan	Pingtung	Taiwan	22.059	120.892	F	123643570	66.52	33.12	5.06	4.02	23.62	2.28
TW164	Taiwan	Pingtung	Taiwan	22.059	120.892	F	143615096	38.32	34.2	1.71	1.4	14.89	2.75
TW165	Taiwan	Pingtung	Taiwan	22.059	120.892	F	310511108	7.56	32.99	0.98	0.76	10.2	6.64
TW166	Taiwan	Pingtung	Taiwan	22.059	120.892	M	153140430	45.58	34.92	1.31	0.27	4.69	25.5
TW168	Taiwan	Pingtung	Taiwan	22.059	120.892	F	115247876	71.97	32.59	7.66	5.59	27.64	6.01
TW316	Taiwan	Nantou	Taiwan	23.71	120.7	M	287745632	88.663	32.18	19.1	8.78562	67.31	0.74
WH212	Korea	Wonheung	Korea	37.651	126.872	F	124707398	84.65	34.02	15.33	16.03	84.59	1.68
WH213	Korea	Wonheung	Korea	37.651	126.872	F	220799590	86.01	34.4	26.37	29.86	86.28	7.07
WH215	Korea	Wonheung	Korea	37.651	126.872	M	119353434	78.81	33.92	13.88	7.31	84.56	1.79
WH216	Korea	Wonheung	Korea	37.651	126.872	M	117488348	82.87	33.38	14.14	7.27	84.63	2.3
WH217	Korea	Wonheung	Korea	37.651	126.872	M	132683194	79.03	34.2	14.77	8.11	84.69	2.24
YS219	Korea	Yongsan	Korea	37.534	126.991	F	108454744	83.26	34.25	13.3	15.25	84.93	2.25
YS221	Korea	Yongsan	Korea	37.534	126.991	F	129412100	73.26	33.32	13.68	13.77	84.63	6.27
YS222	Korea	Yongsan	Korea	37.534	126.991	F	126934078	79.82	34.24	14.38	16.53	84.99	2.19
YS223	Korea	Yongsan	Korea	37.534	126.991	M	129185740	79.83	34.15	15.17	8.93	84.89	3.24
YS224	Korea	Yongsan	Korea	37.534	126.991	M	153297112	84.54	34.14	18.89	11.38	84.94	3.18

### Sheet: Table S2
Table S2. Pairwise Fst. We calculated pairwise Fst(pop 1, pop 2) to measure genetic differentiation between populations for all possible pairs of populations which have more than 5 individuals. We used Hudson Fst for calculation.
Pop1/Pop2	Okinawa	Hangzhou	Nanjing	Qingdao
Hangzhou	0.627
Nanjing	0.649	0.107
Qingdao	0.707	0.275	0.25
Korea	0.729	0.325	0.303	0.164

### Sheet: Table S3
Table S3. F4-statistics calculated using diploid genotypes. We calculated f4(pop1, pop2; pop3, pop4) to test allele frequency covarianve between pop1-pop2 and pop3-pop4. Standard errors were estimated by 5cM block jacknifing.
A. Continental population
pop1	pop2	pop3	pop4	est	SE	Z	nSNPs
Okinawa	Korea	Qingdao	Hangzhou	-0.0403583	0.000449752	-89.7345	16733047
Okinawa	Korea	Qingdao	Nanjing	-0.0293977	0.000405453	-72.5057	16750123
Okinawa	Korea	Hangzhou	Nanjing	0.0109427	0.000206039	53.11	16731012
Okinawa	Qingdao	Korea	Hangzhou	-0.0400193	0.000450419	-88.8491	16733047
Okinawa	Qingdao	Korea	Nanjing	-0.0291537	0.000393278	-74.13	16750123
Okinawa	Qingdao	Hangzhou	Nanjing	0.0108433	0.00019479	55.6665	16725929
Okinawa	Hangzhou	Korea	Qingdao	0.000339038	5.85696e-05	5.78864	16733047
Okinawa	Hangzhou	Korea	Nanjing	0.0043531	0.000113804	38.251	16731012
Okinawa	Hangzhou	Qingdao	Nanjing	0.00401976	0.000109103	36.8436	16725929
Okinawa	Nanjing	Korea	Qingdao	0.00024396	8.57934e-05	2.84357	16750123
Okinawa	Nanjing	Korea	Hangzhou	-0.00658961	0.000233309	-28.2442	16731012
Okinawa	Nanjing	Qingdao	Hangzhou	-0.00682349	0.000223475	-30.5335	16725929
B. Symmetry test within Okinawa
pop1	pop2	pop3	pop4	est	SE	Z	nSNPs
Korea	Nantou	Naha	Nakagusuku	-0.000193204	7.7347e-05	-2.49788	15363868
Korea	Nantou	Naha	Onna	-0.00013147	6.61604e-05	-1.98714	15395732
Korea	Nantou	Naha	Tomigusuku	-0.000194098	6.14166e-05	-3.16035	15372485
Korea	Nantou	Nakagusuku	Onna	5.40646e-05	7.92044e-05	0.682596	15419159
Korea	Nantou	Nakagusuku	Tomigusuku	-7.33722e-06	7.29038e-05	-0.100642	15383368
Korea	Nantou	Onna	Tomigusuku	-6.16361e-05	7.07106e-05	-0.871667	15414529
Korea	Pingtung	Naha	Nakagusuku	1.02314e-05	6.32988e-05	0.161637	3663171
Korea	Pingtung	Naha	Onna	-3.1974e-06	7.26436e-05	-0.0440149	3666307
Korea	Pingtung	Naha	Tomigusuku	0.000107024	7.59254e-05	1.40959	3661420
Korea	Pingtung	Nakagusuku	Onna	-1.04106e-05	6.76591e-05	-0.153868	3675136
Korea	Pingtung	Nakagusuku	Tomigusuku	0.000104281	7.50566e-05	1.38937	3667954
Korea	Pingtung	Onna	Tomigusuku	0.000118452	7.07179e-05	1.675	3671118
C. Island population
pop1	pop2	pop3	pop4	est	SE	Z	nSNPs
Korea	Okinawa	Pingtung	Nantou	0.00546588	0.000238461	22.9215	3541339
Korea	Nantou	Pingtung	Okinawa	0.0075067	0.000161103	46.5958	3541339
Korea	Pingtung	Nantou	Okinawa	0.00204081	0.000216095	9.44407	3541339
D. Continental-island symmetry test
pop1	pop2	pop3	pop4	est	SE	Z	nSNPs
Hangzhou	Korea	Pingtung	Okinawa	-0.000622922	2.12433e-05	-29.3233	3710247
Hangzhou	Korea	Pingtung	Nantou	-0.000522955	2.35562e-05	-22.2003	3538039
Hangzhou	Qingdao	Pingtung	Okinawa	-0.000446539	1.73835e-05	-25.6875	3709272
Hangzhou	Qingdao	Pingtung	Nantou	-0.000376842	1.96515e-05	-19.1763	3537151
Nanjing	Korea	Pingtung	Okinawa	-0.000518721	1.82385e-05	-28.441	3713070
Nanjing	Korea	Pingtung	Nantou	-0.000446182	1.99615e-05	-22.3521	3540401
Nanjing	Qingdao	Pingtung	Okinawa	-0.000342487	1.62808e-05	-21.0362	3712041
Nanjing	Qingdao	Pingtung	Nantou	-0.000299682	1.88123e-05	-15.9301	3539463

### Sheet: Table S4
Table S4. Shared polymorphism between continental and island populations. Among 17.0 million SNPs used in the analysis and covered by at least one individual from both continental and island populations, we categorized SNPs into four groups: (1) fixed in both continental and island populations, (2) polymorphic in the continent but fixed in the island, (3) polymorphic in the island but fixed in th…
Variants	Number of SNPs	Proportion (%)
Fixed difference	1897902	11.1713
Continent polymorphic, island fixed	9308457	54.7909
Island polymorphic, continent fixed	4975275	29.2852
Shared polymorphism	807410	4.75253
Total	16989044	100

### Sheet: Table S5
Table S5. Demographic parameters estimated using Momi2. Estimated parameters are presented for each model. Parameters starting with "n_" represent effective population sizes, with the population name following "n_" for leaf populations. Ancestral populations are denoted by the initials of their descendant populations (e.g., "kq" for the common ancestor of Korea and Qingdao). To reduce overfitting…
					Best two-way admixture model for Qingdao
Parameter	Estimate (model 0)	Estimate (model 2)	Estimate (model 3)	Estimate (model 4)	Estimate (model 1)	SD (model 1)	CI(2.5%) (model 1)	CI(97.5%) (model 1)
n_korea	17294.7	7168.26	15112.5	7782.38	7690.5	5565.81	1862.27	21771
n_qingdao	43914.7	13305.5	30538.7	11294.4	11474.8	9261.16	3923.42	36529.7
n_kq	21836.2	18703.7	1833.82	9768.36	9853.17	37417.4	5743.26	135104
n_nanjing	43117.7	24397.3	14595.7	16662.4	16567.7	60853.2	11281.8	210815
n_kqn	396820	406120	438853	433089	433329	139961	13155.3	460005
n_hangzhou	858652	898371	899788	917242	915950	107197	627604	1.10983e+06
n_kqnh	622364	618485	619660	617145	616466	11586.1	610603	652178
t_kq	9410.54	3537.3	7785.43	3464.59	3464.59	2514.97	889.177	10913.6
t_kqn	23425.4	15828.8	8998.68	10383.5	10383.5	30277.2	4226.03	111539
t_kqnh	178436	191348	184541	197056	197056	31430.1	105930	200738
t_meta			192526	243245
t_pulse_n	8300.43	4447.82	2537.38	3389.72	3388.51	10916.2	2922.9	38548.2
t_pulse_q		3499.43	6014.57	3368.94	3367.76	2242.9	122.405	8433.56
t_pulse_q2				3188.29
p_pulse_n	0.389278	0.415244	0.394356	0.426614	0.428897	0.104885	0.231766	0.738744
p_pulse_q		0.0356843	0.0232958	0.0787279	0.0825825	0.0347097	0.000945394	0.107902
p_pulse_q2				0.00618886
log-likelihood	-4.67936e+07	-4.6789e+07	-4.67904e+07	-4.67882e+07	-4.67883e+07

### Sheet: Table S6
Table S6. Skov's HMM summary for Qingdao individuals. For each individual, the summary of introgressed tracts of which posterior probability is above 0.8, the parameter estimates from the model, and the corresponding demographic parameter are shown.
Parameter convertion
alpha = 100*P/(P + 2*Q)
T_admix = (P + 2*Q)/(2*rho*L)
T_Ingroup (diploid) = Lambda_In/(2*mu*L)
T_Archaic (diploid) = (Lambda_Arc-T_Ingroup*mu*L)/(mu*L)
mu=5e-9/bp/gen
rho=2e-8/bp/gen
L=1000bp
			HMM parameter				Converted biological parameters
IID	PID	bio.sex	P	Q	Lambda_In	Lambda_Arc	alpha (%)	T_admix (gen)	T_Ingroup (gen)	T_Archaic (gen)	Tract total length (bp) (southern)	Tract total length (bp) (ghost)	Tract length in scaffold 8 (bp) (southern)	Tract length in scaffold 8 (bp) (ghost)	Tract proportion (%) (southern)	Tract proportion (%) (ghost)	Tract proportion in scaffold 8 (%) (southern)	Tract proportion in scaffold 8 (%) (ghost)
Q401	Qingdao	M	0.0276954	0.189013	0.106488	5.4683	6.8262	9847.62	10648.8	1.08301e+06	35679000	34616000	52000	47000	5.46036	5.29768	0.263289	0.237973
Q402	Qingdao	M	0.027244	0.189617	0.109051	5.56937	6.70246	9865.96	10905.1	1.10297e+06	35134000	33669000	74000	25000	5.37695	5.15275	0.374681	0.126581
Q403	Qingdao	M	0.0258452	0.185826	0.101948	5.56055	6.50201	9647.97	10194.8	1.10191e+06	34502000	32533000	38000	14000	5.28023	4.97889	0.192404	0.0708856
Q404	Qingdao	M	0.0282022	0.187471	0.110832	5.49995	6.99556	9785.05	11083.2	1.08891e+06	36925000	34753000	24000	63000	5.65105	5.31864	0.121518	0.318985
Q405	Qingdao	M	0.0277708	0.187481	0.114089	5.56433	6.89559	9775.05	11408.9	1.10146e+06	36069000	34881000	46000	56000	5.52005	5.33823	0.23291	0.283542
Q406	Qingdao	M	0.0284129	0.185885	0.110581	5.56925	7.09996	9713.2	11058.1	1.10279e+06	37434000	35458000	44000	3000	5.72895	5.42654	0.222783	0.0151898
Q407	Qingdao	M	0.0288535	0.184899	0.116472	5.53579	7.23777	9676.01	11647.2	1.09551e+06	37562000	36743000	38000	50000	5.74854	5.6232	0.192404	0.253163
Q421	Qingdao	F	0.0281558	0.190982	0.10887	5.54405	6.86527	9954.36	10887	1.09792e+06	36137000	34405000	589000	464000	5.53045	5.26539	2.98226	2.34935
Q422	Qingdao	F	0.0269489	0.190274	0.103459	5.4834	6.61326	9890.72	10345.9	1.08633e+06	33876000	34072000	559000	445000	5.18443	5.21442	2.83036	2.25315
Q423	Qingdao	F	0.0266033	0.19087	0.104576	5.5352	6.51492	9911.27	10457.6	1.09658e+06	32636000	34519000	530000	610000	4.99466	5.28283	2.68352	3.08858
Q424	Qingdao	F	0.0307211	0.196367	0.121783	5.6046	7.25487	10278	12178.3	1.10874e+06	37650000	36073000	664000	534000	5.76201	5.52066	3.362	2.70378
Q425	Qingdao	F	0.028368	0.190518	0.111771	5.58318	6.92911	9936.99	11177.1	1.10546e+06	36384000	34558000	521000	839000	5.56826	5.2888	2.63796	4.24807
Q426	Qingdao	F	0.0258047	0.185432	0.0969303	5.46398	6.50536	9627.88	9693.03	1.0831e+06	33061000	33809000	520000	609000	5.0597	5.17417	2.63289	3.08352

### Sheet: Table S7
Table S7. Results of the genome wide scan for positive selection in the northern group. Genomic windows ranking within the top 1% for both f₄ and π-ratio (πSouthern/πNorthern) values were identified, and genes within the top 10 regions with the highest f₄ values are listed. For each of these collapsed regions, the coordinates, the position of the peak window, and the corresponding selection stati…
Ranking	Scaffold	Collapsed Region Start	Collapsed Region End	Peak Window Start	Peak Window End	Peak Window F4	Peak Window F4 Zscore	Peak Window F4 Percentile (%)	Peak Window Pi_Sou/Pi_Nor	Peak Window Pi_Sou/Pi_Nor Percentile (%)	Annotation
1	scaffold_8	8770000	8900000	8775000	8825000	0.54	15.58	0.001	35.03	0.6469	- , Ebony, VGCC-α2δ, Clasyntenin, POM33
2	scaffold_1	86455000	86545000	86495000	86545000	0.29	7.77	0.0266	56.14	0.3825	SLC22, SLC22, SLC22, SLC22, SLC22, SLC22
3	scaffold_6	37140000	37220000	37155000	37205000	0.27	6.85	0.0366	28.11	0.8173	cytGST, vWF, RAP1GDS1, DUF4793
4	scaffold_5	38375000	38440000	38375000	38425000	0.26	6.76	0.0399	25.14	0.9346	ILP2
5	scaffold_1	171745000	171805000	171755000	171805000	0.26	6.66	0.0416	40.4	0.5554	Lipase (closest, distance: 76224)
6	scaffold_2	46705000	46770000	46705000	46755000	0.26	6.61	0.0424	66.77	0.3052	SALM (closest, distance: 210237)
7	scaffold_1	86160000	86225000	86160000	86210000	0.25	6.28	0.0615	24.97	0.9429	SLC22, SLC22, SLC22, SLC22, SLC22
8	scaffold_1	35935000	35985000	35935000	35985000	0.25	6.21	0.0649	37.07	0.6078	P-loop-fold NTPase, P-loop-fold NTPase
9	scaffold_1	171730000	171790000	171735000	171785000	0.24	6.07	0.0798	38.44	0.587	Cuticle protein (closest, distance: 64233)
10	scaffold_4	29480000	29535000	29485000	29535000	0.24	6.01	0.0865	132.19	0.1256	Uncharaterized, ALG3

### Sheet: Table S8
Table S8. Results of the genom wide scan for the Korean specific positive selection. Genomic windows ranking within the top 1% for both PBE (Korea) and π-ratio π-ratio (πQingdao/πKorea) values were identified, and genes within the top 10 regions with the highest PBE values are listed. For each of these collapsed regions, the coordinates, the position of the peak window, and the corresponding sele…
Ranking	Scaffold	Collapsed Region Start	Collapsed Region End	Peak Window Start	Peak Window End	Peak Window PBE	Peak Window PBE Percentile (%)	Peak Window Pi_Q/Pi_K	Peak Window Pi_Q/Pi_K Percentile (%)	Annotation
1	scaffold_3	96770000	97255000	96815000	96865000	1.21571	0.00417	5.33073	0.9752	ChoK, bHLH-ZIP, Uncharacterized, Dur, Presenilin, NEDD8, RPL7, PHF5A, Ninjurin-related, TIP120, enolase, E2F, Sulfakinin_family, Med20, Tret1
2	scaffold_4	68620000	69025000	68645000	68695000	1.07728	0.0192	10.8041	0.3342	Signal peptide, Signal peptied, PTGR2, Signal peptide, Signal peptide, Membrane-bound protein, Membrane-bound protein
3	scaffold_2	7605000	7725000	7630000	7680000	0.816293	0.0492	20.8181	0.1417	E-set domains, E-set domains, E-set domains, E-set domains, Uncharacterized
4	scaffold_3	235000	335000	245000	295000	0.724639	0.0817	9.08581	0.4634	BAP28, BAP28, PRX_1cys, Arg_N-mtase, RAS GTPase-related
5	scaffold_3	97605000	98090000	97995000	98045000	0.719792	0.085	7.97147	0.5784	Mevalonate kinase, GATA, Bystin, Slit-related Leucine-rich repeat neuronal protein,TAF10
6	scaffold_2	21360000	21430000	21360000	21410000	0.678476	0.1092	7.62844	0.6076	N-acetyltransferase-related; NAT (closest,distance=49517)
7	scaffold_2	50045000	50110000	50055000	50105000	0.667514	0.1175	3.71981	1.7395	LIG4
8	scaffold_2	15240000	15335000	15255000	15305000	0.657035	0.1292	38.0302	0.0533	endo-α-mannosidase, Uncharacterized, p62/DCTN4, SV2, SV2, DDE5, SV2, SV2, SV2
9	scaffold_1	172000000	173000000	172000000	173000000	0.638106	0.1375	19.7093	0.1559	glutamate-5-semialdehyde dehydrogenase (closest, distance=241909)
10	scaffold_4	32245000	32300000	32250000	32300000	0.631947	0.1467	24.0763	0.1042	Septin-7

### Sheet: Table S9
Table S9. F4-statistics calculated using pseudo-haploid genotypes. We calculated f4(pop1, pop2; pop3, pop4) to test allele frequency covarianve between pop1-pop2 and pop3-pop4. Standard errors were estimated by 5cM block jacknifing.
A. Continental population
pop1	pop2	pop3	pop4	est	SE	Z	nSNPs
Okinawa	Korea	Qingdao	Hangzhou	-0.0398969	0.00044253	-90.1564	16989044
Okinawa	Korea	Qingdao	Nanjing	-0.0290586	0.000401032	-72.4596	16989044
Okinawa	Korea	Hangzhou	Nanjing	0.0108383	0.000205868	52.647	16989044
Okinawa	Qingdao	Korea	Hangzhou	-0.0396732	0.000443366	-89.4818	16989044
Okinawa	Qingdao	Korea	Nanjing	-0.0289169	0.000388898	-74.356	16989044
Okinawa	Qingdao	Hangzhou	Nanjing	0.0107562	0.000193395	55.6181	16989044
Okinawa	Hangzhou	Korea	Qingdao	0.00022376	5.69767e-05	3.92721	16989044
Okinawa	Hangzhou	Korea	Nanjing	0.00388872	0.000112982	34.4189	16989044
Okinawa	Hangzhou	Qingdao	Nanjing	0.00366496	0.000109067	33.6029	16989044
Okinawa	Nanjing	Korea	Qingdao	0.000141685	8.67815e-05	1.63266	16989044
Okinawa	Nanjing	Korea	Hangzhou	-0.0069496	0.000233172	-29.8047	16989044
Okinawa	Nanjing	Qingdao	Hangzhou	-0.00709129	0.000222496	-31.8715	16989044
B. Symmetry test within Okinawa
pop1	pop2	pop3	pop4	est	SE	Z	nSNPs
Korea	Nantou	Naha	Nakagusuku	2.35204e-05	8.99237e-05	0.26156	16939318
Korea	Nantou	Naha	Onna	-4.75018e-05	6.56129e-05	-0.72397	16939318
Korea	Nantou	Naha	Tomigusuku	-2.2757e-05	5.76486e-05	-0.394755	16939318
Korea	Nantou	Nakagusuku	Onna	-7.10222e-05	8.23875e-05	-0.862051	16939318
Korea	Nantou	Nakagusuku	Tomigusuku	-4.62775e-05	7.45389e-05	-0.620849	16939318
Korea	Nantou	Onna	Tomigusuku	2.47447e-05	6.72427e-05	0.367991	16939318
Korea	Pingtung	Naha	Nakagusuku	5.63872e-05	4.61933e-05	1.22068	10828718
Korea	Pingtung	Naha	Onna	4.18105e-05	5.84326e-05	0.715533	10828718
Korea	Pingtung	Naha	Tomigusuku	0.000146074	6.92701e-05	2.10876	10828718
Korea	Pingtung	Nakagusuku	Onna	-1.45767e-05	5.64287e-05	-0.25832	10828718
Korea	Pingtung	Nakagusuku	Tomigusuku	8.9687e-05	6.74995e-05	1.32871	10828718
Korea	Pingtung	Onna	Tomigusuku	0.000104264	6.48063e-05	1.60885	10828718
C. Island population
pop1	pop2	pop3	pop4	est	SE	Z	nSNPs
Korea	Okinawa	Pingtung	Nantou	0.00299388	0.000222683	13.4446	10798834
Korea	Nantou	Pingtung	Okinawa	0.00389826	0.000122807	31.7429	10798834
Korea	Pingtung	Nantou	Okinawa	0.000904379	0.000222856	4.05814	10798834
D. Continental-island symmetry test
pop1	pop2	pop3	pop4	est	SE	Z	nSNPs
Hangzhou	Korea	Pingtung	Okinawa	-0.000381959	2.1518e-05	-17.7507	10828718
Hangzhou	Korea	Pingtung	Nantou	-0.000362654	3.10014e-05	-11.698	10798834
Hangzhou	Qingdao	Pingtung	Okinawa	-0.000284768	1.28215e-05	-22.2102	10828718
Hangzhou	Qingdao	Pingtung	Nantou	-0.000267262	1.71068e-05	-15.6232	10798834
Nanjing	Korea	Pingtung	Okinawa	-0.000326336	1.19311e-05	-27.3518	10828718
Nanjing	Korea	Pingtung	Nantou	-0.000322895	1.47242e-05	-21.9296	10798834
Nanjing	Qingdao	Pingtung	Okinawa	-0.000229145	1.23356e-05	-18.5759	10828718
Nanjing	Qingdao	Pingtung	Nantou	-0.000227504	1.82658e-05	-12.4552	10798834
